# *Legionella* and *Mycobacterium* populations exhibit geographic structuring across and within drinking water systems

**DOI:** 10.64898/2026.01.13.699378

**Authors:** Huanqi He, Samantha DiLoreto, Jinhao Yang, Patrick Milne, Christopher A. Impellitteri, Aron Stubbins, Kelsey Pieper, Katherine Graham, Ching-Hua Huang, Ameet Pinto

**Affiliations:** School of Science and Engineering, Benedict College, Columbia, South Carolina, USA; School of Civil and Environmental Engineering, Georgia Institute of Technology, Atlanta, Georgia, USA; Department of Chemistry and Chemical Biology, Northeastern University, Boston, Massachusetts, USA; The Water Tower, Buford, Georgia, USA; Department of Marine and Environmental Sciences, Northeastern University, Boston, Massachusetts, USA; Department of Civil and Environmental Engineering, Northeastern University, Boston, Massachusetts, USA; Department of Civil and Environmental Engineering, University of North Caroline Charlotte, North Carolina, USA; School of Earth and Atmospheric Sciences, Georgia Institute of Technology, Atlanta, Georgia, USA

**Keywords:** Legionella, Mycobacterium, opportunistic pathogens, disinfection by-products, drinking water distribution systems

## Abstract

Opportunistic pathogens (OPs) within the *Legionella* and *Mycobacterium* can persist and sometimes proliferate in drinking water systems and pose a risk to public health. Most prior research has focused on isolated system components of the drinking water treatment and distribution system and has rarely examined spatiotemporal dynamics across the entire source water, treatment process, and distribution system continuum. This study addresses this critical knowledge gap by quantitative profiling of microbial communities with full length 16S rRNA gene sequencing and flow cytometry, and associated water chemistry parameters, including disinfection byproducts (DBPs), across five full-scale utilities. These utilities reflect varying source water types, geographic locations, treatment regimes, and climate zones. Microbial communities, including *Legionella* and *Mycobacterium* populations, in distribution system were shaped by source water type and exhibited significant community divergence across utilities. Within the same genus, strain-level analyses revealed highly distinct *Legionella* and *Mycobacterium* sequence variants unique to each utility. Interestingly, a substantial proportion of *Legionella* and *Mycobacterium* amplicon sequence variants were both utility specific and often specific to locations within the distribution system, indicating strong geographic structuring both across and within drinking water systems. Understanding the mechanistic underpinnings of this geographic structuring is critical to develop robust strategies for managing and monitoring *Legionella* and *Mycobacterium* populations in drinking water systems.
