## Supplemental Material for "*Legionella* and *Mycobacterium* populations exhibit geographic structuring across and within drinking water systems"

### Sheet: TableS1
Table S1: An overview of treatment configurations and Köppen climate zones of utilities in the study
Utility Code	Water distributed	Source water	Disinfectant	Köppen climate zones	Treatment
S1a	200 MGD/	Surface	Primary: O3; Secondary: NH2Cl	Dfa	O3, fluoridation, NH3, Carbonation
S2b	96 MGD	Surface	Primary: HOCl; Secondary: NH2Cl	Csb	Cl2, NH3, and pH control.
G1	50 MGD	Ground	Primary: HOCl; Secondary: NH2Cl	Af	Membrane or lime filtration, fluoridation, CC
G2	3 MGD	Ground	Primary: NH2Cl; Secondary: NH2Cl	Cfa	Air stripping, Lime softening, polymer, NH3,
B1b	14 MGD	Surface and ground variable blend	Primary: O3; Secondary: NH2Cl	Dfa	Lime softening, O3, HOCl, NH3
a All wholesale customers.
b Retail and wholesale customers.

### Sheet: TableS2
Table S3 Sequencing reads per sample at different stages of data processing in DADA2
Sample Id	Utiilty	Sample Type	Month	Total reads after circular control sensus sequencing	Deprimers	Filtered	Denoised	Decontamination
3_1_Feb	S1	DWDS	Feb	94471	89672	73448	68996	63226
3_1_May	S1	DWDS	May	153686	138452	113400	111367	106805
3_2_Feb	S1	DWDS	Feb	120156	115457	94102	89606	84836
3_2_May	S1	DWDS	May	281214	253001	207298	203792	194975
3_3_Feb	S1	DWDS	Feb	102367	95058	77159	72523	66143
3_3_May	S1	DWDS	May	153501	145930	119055	115125	109540
3_4_Feb	S1	DWDS	Feb	151210	144494	117491	112905	108034
3_4_May	S1	DWDS	May	243665	216998	176972	173414	162466
3_5_Feb	S1	POE	Feb	100881	91662	74236	71582	63754
3_5_May	S1	POE	May	209574	196477	160557	153520	144907
3_6_Feb	S1	S	Feb	23724	22401	18314	16903	16301
3_6_May	S1	S	May	258518	247465	200804	192172	187500
4_1_Apr	B1	DWDS	Apr	142118	139270	114022	113433	109055
4_2_Apr	B1	DWDS	Apr	25421	24764	20253	19992	19922
4_2_Jan	B1	DWDS	Jan	22714	22147	18071	17370	17007
4_3_Apr	B1	DWDS	Apr	79898	77862	63228	61482	59468
4_3_Jan	B1	DWDS	Jan	94846	93001	75499	73765	71112
4_4_Apr	B1	DWDS	Apr	44460	43086	34958	34305	32436
4_4_Jan	B1	DWDS	Jan	80570	79163	64423	63746	61976
4_5_Apr	B1	POE	Apr	91130	88442	72612	71718	69299
4_5_Jan	B1	POE	Jan	124341	121671	99623	98737	95843
4_6_Apr	B1	S	Apr	158325	153732	125721	116601	112661
4_6_Jan	B1	S	Jan	142929	137755	111589	85876	83143
5_1_Apr	G1	DWDS	Apr	5325	5235	4250	4195	825
5_1_Jan	G1	DWDS	Jan	179808	174135	121445	117436	110964
5_2_Apr	G1	DWDS	Apr	133654	130815	107500	107257	59019
5_2_Jan	G1	DWDS	Jan	34487	33492	25071	24182	22678
5_3_Apr	G1	DWDS	Apr	24298	23781	19524	19479	7759
5_3_Jan	G1	DWDS	Jan	123208	119760	88074	86398	81586
5_4_Apr	G1	DWDS	Apr	62985	61411	50368	50218	17083
5_4_Jan	G1	DWDS	Jan	112148	108537	77435	75075	63352
5_5_Apr	G1	POE	Apr	53093	51670	42265	42090	26035
5_5_Jan	G1	POE	Jan	148942	144656	104135	101391	94216
5_6_Apr	G1	G	Apr	148506	139556	114796	113732	112782
5_6_Jan	G1	G	Jan	129218	125880	102508	100000	99242
7_1_Feb	S2	DWDS	Feb	16905	16334	13241	12377	10479
7_1_May	S2	DWDS	May	159494	150528	123469	120406	86902
7_2_Feb	S2	DWDS	Feb	24881	23723	19247	17993	13275
7_2_May	S2	DWDS	May	139710	131039	107344	101321	79952
7_3_Feb	S2	DWDS	Feb	17047	16246	13202	12333	10569
7_3_May	S2	DWDS	May	174011	168039	137592	133468	113256
7_4_Feb	S2	DWDS	Feb	70619	69166	56630	54604	42446
7_4_May	S2	DWDS	May	158718	149439	123296	118332	101889
7_5_Feb	S2	S	Feb	41318	40124	32734	31227	27347
7_5_May	S2	S	May	335082	320249	255455	238860	234016
7_6_Feb	S2	POE	Feb	10987	10960	10751	10667	10290
7_6_May	S2	POE	May	61883	60464	49424	49311	9001
9_1_Apr	G2	DWDS	Apr	161631	153927	123537	116358	112680
9_1_Jan	G2	DWDS	Jan	103270	100023	79119	73175	71307
9_2_Apr	G2	POE	Apr	345083	329403	262586	253552	244967
9_2_Jan	G2	POE	Jan	247857	242778	192835	186573	182988
9_3_Apr	G2	G	Apr	199651	190396	150216	148525	124881
9_3_Jan	G2	G	Jan	91897	86234	61544	58644	54610
Control_1	Extraction Negative control			756	738	580	573	2
Control_10	Extraction Negative control			106	843	689	683	0
Control_11	Extraction Negative control			68	301	244	242	0
Control_12	Extraction Negative control			12	10	10	7	0
Control_2	Extraction Negative control			266	106	80	71	0
Control_3	Extraction Negative control			74	35	32	30	3
Control_4	Extraction Negative control			878	738	580	573	2
Control_5	Extraction Negative control			313	258	195	190	2
Control_7	Extraction Negative control			59	34	29	28	0
Control_8	Extraction Negative control			123	55	50	46	1
Control_9	Extraction Negative control			522	479	383	383	0
H2O_1	PCR Negative control			1	0	0	0	0
H2O_2	PCR Negative control			2	0	0	0	0
	DWDS: Chloraminated water samples from drinking water distribution systems
	POE: Chloraminated water samples at Point of Entry
	S: Surface water
	G: Groundwater
	NP: Data not reported by utility
	NA: Data not available
	NS: No sample, analyte not applicable for this sample

### Sheet: TableS3
Table S4 Physicochemical water quality parameters and associated sample metadata
Sample.ID	Utiilty	Sample Type	Month	pH	Temperature (Degree C)	Chlorine (mg/L)	Ammonia (mg-N/L)	Dissolved Organic Carbon (mg-C/L)	Total Dissolved Nitrogen (mg-N/L)	Fluoride (mg/L)	Chloride (mg/L)	Nitrate (as anion, mg/L)	Sulfate (mg/L)	Intact Cell Counts (cells/mL)	Total Cell Counts (cells/mL)	THMs (ppb)	I-THMs (ppb)	HK (ppb)	HAN (ppb)	HAM (ppb)	HAA (ppb)	I-HAA (ppb)	TCM (ppb)
3_1_Feb	S1	DWDS	Feb	9.58	6.7	2.04	0.514	2.45519	0.699151	0.66	27.9	0.6	6.07	1930	43100	NA	NA	NA	NA	NA	NA	NA	NA
3_1_May	S1	DWDS	May	9.54	16.8	1.91	0.5225	2.71543	0.812341	0.483	33.173	0.587	7.245	18100	365000	37.206	1.1586	1.8992	0.7264	5.5701	45.2518	0.1757	16.3037
3_2_Feb	S1	DWDS	Feb	NP	NP	NP	0.549	2.42134	0.692234	0.68	31	0.59	6.21	3900	36400	7.4171	2.0202	1.6662	0.789	1.1447	27.7921	0.3829	4.5352
3_2_May	S1	DWDS	May	9.24	16.5	1.8	0.5555	2.82671	0.787346	0.468	33.262	0.505	7.247	1300	69900	36.3914	1.0165	1.5697	0.7185	6.9811	43.3671	0.14	15.4562
3_3_Feb	S1	DWDS	Feb	9.51	6.6	2.26	0.5515	2.42134	0.677825	0.68	26.5	0.6	6.45	2770	46400	7.354	2.2447	1.7822	0.8722	0.3296	30.8526	0.2903	4.4573
3_3_May	S1	DWDS	May	9.56	17	2.19	0.577	2.80352	0.774848	0.446	32.775	0.466	6.754	267	72400	43.128	1.4196	2.5544	1.0306	4.8052	NA	NA	17.609
3_4_Feb	S1	DWDS	Feb	NP	NP	NP	0.559	2.44391	0.697422	0.68	26.4	0.6	6.25	1600	40300	NA	NA	NA	NA	NA	NA	NA	NA
3_4_May	S1	DWDS	May	9.54	14.6	1.88	0.5345	2.78034	0.790916	0.465	33.07	0.522	6.956	967	68400	33.64	1.0048	1.2417	0.4647	5.7282	52.9798	0.143	14.5053
3_5_Feb	S1	POE	Feb	NP	NP	NP	0.5935	2.43907	0.691658	0.7	27	0.59	6.24	6200	25900	5.1522	2.2947	1.6805	0.4493	0.1233	18.3337	0.0984	3.2947
3_5_May	S1	POE	May	9.69	12	2.64	0.608	2.90243	0.768897	0.46	32.953	0.472	7.232	233	62700	25.5819	0.9388	2.5921	1.2138	1.6057	53.313	1.1912	13.8189
3_6_Feb	S1	S	Feb	NP	NP	NP	0.0185	2.39717	0.198922	0.16	26.1	0.59	5.74	276000	332000	NS	NS	NS	NS	NS	NS	NS	NS
3_6_May	S1	S	May	6.93	12.4	0.001	0.398	3.02607	0.227634	-0.2	29.459	0.464	6.893	560000	792000	NS	NS	NS	NS	NS	NS	NS	NS
4_1_Apr	B1	DWDS	Apr	9.27	18.9	2.9	0.6455	2.56088	0.923629	0.649	116.2	1.25	43.47	5366.67	290200	9.9756	7.9583	2.8237	1.3202	0.843	25.2961	1.087	3.16727
4_2_Apr	B1	DWDS	Apr	9.26	17.1	2.9	0.638	2.31051	0.959931	0.691	117.78	1.294	45.39	6133.33	287400	8.0117	4.1658	0.8851	1.36	0.3109	24.759	0.3658	3.08343
4_2_Jan	B1	DWDS	Jan	9.19	14	2.9	0.646	2.77791	1.54384	0.55	103.8	4.63	58.6	NA	NA	1.8256	1.2588	1.2219	1.0022	0.4965	16.2248	0.7282	1.0126
4_3_Apr	B1	DWDS	Apr	9.26	14.5	2.3	0.528	2.26724	1.05753	0.68	119.43	1.463	46.755	800	265267	4.3453	3.1761	1.7353	0.6885	0.7843	24.8093	0.2935	2.58952
4_3_Jan	B1	DWDS	Jan	9.236	17	1.6	0.477	2.70623	1.28776	0.36	144.5	3.11	51.4	NA	NA	NA	NA	NA	NA	NA	34.751	0.423	NA
4_4_Apr	B1	DWDS	Apr	9.23	16	2.5	0.551	2.59024	0.984331	0.685	120.37	1.334	45.853	533.333	259600	4.2663	4.9991	1.3259	0.4649	0.4889	22.1283	0.3165	2.57857
4_4_Jan	B1	DWDS	Jan	9.18	14.3	2.4	0.576	2.61066	1.43227	0.16	129.4	4.07	49.6	NA	NA	2.9471	0.6216	1.9461	1.8781	1.2321	15.6769	0.9316	1.1591
4_5_Apr	B1	POE	Apr	9.29	17.1	3.05	0.6095	2.79425	1.08312	0.7	117.74	1.332	45.687	4300	290167	6.5041	9.7987	1.0194	0.7246	0.343	24.1203	0	3.2814
4_5_Jan	B1	POE	Jan	9.08	8.3	3.04	0.6185	2.69508	1.57253	0.64	111.9	4.52	58.1	NA	NA	1.4802	1.5321	1.0783	0.8813	0.5377	11.1768	0.431	0.9404
4_6_Apr	B1	S	Apr	7.775	15.9	0.001	0.027	6.20361	0.68558	0.12	107.36	1.065	44.489	597000	803233	NS	NS	NS	NS	NS	NS	NS	NS
4_6_Jan	B1	S	Jan	7.29	7.6	0.001	0.086	5.19903	1.08275	0.19	124.3	3.53	60.6	NA	NA	NS	NS	NS	NS	NS	NS	NS	NS
5_1_Jan	G1	DWDS	Jan	8.56	24.5	3.02	0.7	3.3816	1.19542	0.71	37.7	2.19	14.8	800	18966.7	29.6792	2.0041	0.2435	2.5655	4.7904	31.6267	0.1261	16.4789
5_2_Apr	G1	DWDS	Apr	8.81	27.2	3.75	0.006	2.30124	0.526385	0.684	33.802	1.817	9.382	266.667	74700	55.1804	1.88995	0.326741	4.73571	5.07408	51.6365	0.315958	22.7932
5_2_Jan	G1	DWDS	Jan	8.55	25	3.75	0.8505	3.16019	1.19652	0.72	37.4	2.08	14.9	1200	13666.7	32.2752	1.4004	0.1813	2.9586	3.4982	0	0	17.7276
5_3_Apr	G1	DWDS	Apr	8.9	25	2.91	0.006	2.36151	0.511804	0.677	33.119	1.737	9.048	100	83100	90.714	1.22852	0.262828	1.9707	6.76237	74.6314	0.663613	44.9679
5_3_Jan	G1	DWDS	Jan	8.73	28.3	3.18	0.663	3.16975	1.14596	0.72	36.5	1.77	14.5	3333.33	13933.3	35.7956	1.6571	0.223	1.7991	5.1661	32.9279	0.2921	21.3519
5_4_Apr	G1	DWDS	Apr	8.83	26.2	3.83	0.0035	3.2749	0.647492	0.691	33.778	1.182	9.354	66.6667	65000	78.7775	1.91319	0.29196	5.46668	4.72426	51.0915	0.366428	33.055
5_4_Jan	G1	DWDS	Jan	8.85	26.5	3.81	0.874	3.23187	1.20312	0.73	37.1	1.93	14.5	733.333	12200	30.5438	1.3239	0.1792	3.0542	2.9936	30.3549	0.1915	16.8477
5_5_Apr	G1	POE	Apr	8.9	26.6	3.94	0.004	2.52224	0.538347	0.682	33.443	1.794	9.258	533.333	66933.3	68.3227	2.33402	0.277371	5.61631	3.79825	44.7767	0.113542	28.4919
5_5_Jan	G1	POE	Jan	8.71	25.7	3.97	0.817	3.19046	1.17399	0.71	36.8	1.96	14.9	800	13900	40.6555	1.3924	0.186	4.014	2.9995	31.0635	0.5093	23.0858
5_6_Apr	G1	G	Apr	7.21	25.9	0.001	0.1565	2.34915	0.534717	0.035	46.146	3.685	17.912	95433.3	176200	NS	NS	NS	NS	NS	NS	NS	NS
5_6_Jan	G1	G	Jan	8.85	24.4	0.001	0.214	NA	NA	0.66	43.8	1.7	18.5	383433	401900	NS	NS	NS	NS	NS	NS	NS	NS
7_1_Feb	S2	DWDS	Feb	8.83	8.2	1.94	0.4115	0.731786	0.358974	0.001	2.8	0.31	0.64	4400	41400	16.6576	1.616	0.6426	0.4147	0.4196	47.001	0.3957	15.9648
7_1_May	S2	DWDS	May	8.77	12.7	1.8	0.386	NA	NA	0.047	3.427	0.194	2.22	5370	290000	34.1854	0.511691	0.921969	1.1661	2.0937	27.776	0	28.4388
7_2_Feb	S2	DWDS	Feb	8.76	6.6	1.99	0.4085	0.793676	0.356186	0.001	2.75	0.34	0.64	1570	50800	17.0775	1.3381	0.6918	0.3918	0.4028	42.5725	0.1305	16.406
7_2_May	S2	DWDS	May	8.79	13	1.73	0.378	1.57177	0.378081	0.046	3.417	0.221	2.226	1366.67	21666.7	32.2334	0.442819	0.809341	1.01066	2.13738	28.4609	0	25.9844
7_3_Feb	S2	DWDS	Feb	8.75	8.2	1.77	0.3945	0.740006	0.364774	0.001	2.82	0.35	0.64	933	44400	17.5973	1.2417	0.7704	0.4034	0.4105	41.0944	0.3608	16.0424
7_3_May	S2	DWDS	May	8.75	13.4	1.65	0.3765	1.41443	0.363738	0.045	3.47	0.238	2.216	800	265000	31.5182	0.323934	0.955543	1.96952	2.0542	28.1402	0.0250992	26.0324
7_4_Feb	S2	DWDS	Feb	8.66	8.8	1.38	0.342	0.750321	0.407444	0.001	3	0.47	0.6	1070	38000	15.7703	0.185	0.7746	0.4149	0.2825	59.4588	1.6943	15.0732
7_4_May	S2	DWDS	May	8.56	14.3	1.36	0.3425	1.34705	0.394089	0.042	3.509	0.279	2.211	533	260000	33.4691	0.372199	0.87081	1.12757	1.44703	27.5087	0.168678	27.2564
7_5_Feb	S2	S	Feb	7.26	5.5	0.001	0.43	0.684724	0.0400465	0.13	0.62	0.28	0.62	114000	149000	NS	NS	NS	NS	NS	NS	NS	NS
7_5_May	S2	S	May	7.18	9.3	0.001	0.01	1.02698	Undetectable	0.04	0.918	0	2.185	597000	803000	NS	NS	NS	NS	NS	NS	NS	NS
7_6_Feb	S2	POE	Feb	8.77	5.6	2.15	0.434	0.701647	0.355517	0.001	2.63	0.3	0.64	1070	47900	0.0568	0.9983	0.0684	0.0799	0.1706	3.5509	0.4952	0.0408
7_6_May	S2	POE	May	8.84	9.4	2.09	0.398	1.37626	0.344992	0.044	3.312	0.186	2.223	4300	290000	30.6128	0.31129	1.43773	1.11767	1.44842	24.8093	0	24.4057
9_1_Apr	G2	DWDS	Apr	9.3	27	3	0.6725	4.39538	0.751638	0.743	30.587	0	0	467	68500	24.8837	1.47922	0.498332	0.518028	0.520884	32.2881	0.631026	19.9507
9_1_Jan	G2	DWDS	Jan	9	NP	3.3	0.778	4.62401	0.857957	0.83	29.4	0.81	19.5	NA	NA	20.936	0.406215	1.27049	1.17947	5.87076	33.2642	0.403721	17.282
9_2_Apr	G2	POE	Apr	9.04	25	3.5	0.6925	4.49893	0.899824	0.754	30.3778	0	0	733	68000	21.3784	1.11562	0.561092	4.88707	0.365745	28.554	0.920646	17.7957
9_2_Jan	G2	POE	Jan	9.14	NP	3.7	0.7015	4.74029	0.767819	0.77	29.4	0.69	19	NA	NA	NA	NA	NA	NA	NA	26.6889	0.338636	NA
9_3_Apr	G2	G	Apr	7.41	27.1	0.001	0.338	7.32563	0.51484	0.098	23.626	0	0	9000	65500	NS	NS	NS	NS	NS	NS	NS	NS
9_3_Jan	G2	G	Jan	7.4	NP	0.001	0.4685	7.15185	0.56446	0.18	23.4	0.001	18.9	NA	NA	NS	NS	NS	NS	NS	NS	NS	NS
	DWDS: Chloraminated water samples from drinking water distribution systems
	POE: Chloraminated water samples at Point of Entry
	S: Surface water
	G: Groundwater
	NP: Data not reported by utility
	NA: Data not available
	NS: No sample, analyte not applicable for this sample

### Sheet: TableS4
Table S5 Spearman correlation between TCC and ICC and water quality variables, disinfection by-products (DBPs), and natural organic matters (NOMs) for Utility S1, S2, and G1. Spearman correlation was not conducted for B1 and G2 due to insufficient data size. The p values are highlighted for significant correlations (p < 0.05).
Utility ID	S1
Variable1	Variable2	Spearman r	Spearman p		Variable1	Variable2	Spearman r	Spearman p		Variable1	Variable2	Spearman r	Spearman p
TCC	Chlorine	0.509241	0.132743		ICC	Chlorine	-0.447886	0.194263		ICC/TCC	Chlorine	-0.498483	0.142518
TCC	pH	-0.270281	0.557731		ICC	pH	-0.529293	0.115652		ICC/TCC	pH	-0.648198	0.0426625
TCC	Temperature	0.928571	0.00674603		ICC	Temperature	-0.386532	0.269869		ICC/TCC	Temperature	-0.646181	0.0435282
TCC	Ammonia	-0.175758	0.631967		ICC	Ammonia	-0.418182	0.229113		ICC/TCC	Ammonia	-0.261399	0.465685
TCC	Dissolved Organic Carbon	0.680854	0.0302112		ICC	Dissolved Organic Carbon	-0.729487	0.0166469		ICC/TCC	Dissolved Organic Carbon	-0.865854	0.00120119
TCC	Total Dissolved Nitrogen	0.830303	0.0055568		ICC	Total Dissolved Nitrogen	-0.29697	0.404702		ICC/TCC	Total Dissolved Nitrogen	-0.595747	0.0691558
TCC	Fluoride	-0.791471	0.00637708		ICC	Fluoride	0.766929	0.00963836		ICC/TCC	Fluoride	0.910808	0.000248327
TCC	Chloride	0.745455	0.0184138		ICC	Chloride	-0.236364	0.510885		ICC/TCC	Chloride	-0.437692	0.20585
TCC	Nitrate	-0.640076	0.0462212		ICC	Nitrate	0.590839	0.0720774		ICC/TCC	Nitrate	0.685237	0.0287556
TCC	Sulfate	0.806061	0.00823557		ICC	Sulfate	-0.333333	0.346594		ICC/TCC	Sulfate	-0.528878	0.115991
TCC	THMs	0.928571	0.00674603		ICC	THMs	-0.392857	0.383317		ICC/TCC	THMs	-0.821429	0.0234488
TCC	I.THMs	-0.642857	0.138889		ICC	I.THMs	0.428571	0.337368		ICC/TCC	I.THMs	0.75	0.0521814
TCC	HK	0.392857	0.395635		ICC	HK	0.142857	0.759945		ICC/TCC	HK	-0.0714286	0.879048
TCC	HAN	0.357143	0.444444		ICC	HAN	-0.321429	0.482072		ICC/TCC	HAN	-0.321429	0.482072
TCC	HAM	0.678571	0.109524		ICC	HAM	-0.392857	0.383317		ICC/TCC	HAM	-0.714286	0.0713436
TCC	HAA	0.828571	0.0583333		ICC	HAA	-0.428571	0.396501		ICC/TCC	HAA	-0.942857	0.00480466
TCC	I.HAA	0.0285714	1		ICC	I.HAA	0.0857143	0.871743		ICC/TCC	I.HAA	0.0857143	0.871743
TCC	TCM	0.928571	0.00674603		ICC	TCM	-0.392857	0.383317		ICC/TCC	TCM	-0.821429	0.0234488
Utility ID	S2
Variable1	Variable2	Spearman r	Spearman p		Variable1	Variable2	Spearman r	Spearman p		Variable1	Variable2	Spearman r	Spearman p
TCC	Chlorine	0.121581	0.737938		ICC	Chlorine	0.589668	0.0727859		ICC/TCC	Chlorine	0.29697	0.404702
TCC	pH	0.370032	0.292578		ICC	pH	0.773704	0.0086419		ICC/TCC	pH	0.414642	0.233486
TCC	Temperature	0.542683	0.105048		ICC	Temperature	-0.310976	0.381797		ICC/TCC	Temperature	-0.571431	0.0844119
TCC	Ammonia	-0.0790277	0.828202		ICC	Ammonia	0.486324	0.15408		ICC/TCC	Ammonia	0.406061	0.244282
TCC	Dissolved Organic Carbon	0.352585	0.317662		ICC	Dissolved Organic Carbon	-0.376901	0.283003		ICC/TCC	Dissolved Organic Carbon	-0.175758	0.627188
TCC	Total Dissolved Nitrogen	-0.498483	0.142518		ICC	Total Dissolved Nitrogen	-0.668696	0.0345095		ICC/TCC	Total Dissolved Nitrogen	0.0666667	0.854813
TCC	Fluoride	0.881928	0.000735647		ICC	Fluoride	0.175089	0.628521		ICC/TCC	Fluoride	-0.39437	0.25943
TCC	Chloride	0.565352	0.0885369		ICC	Chloride	-0.297874	0.403204		ICC/TCC	Chloride	-0.660606	0.0375884
TCC	Nitrate	-0.936175	6.71887e-05		ICC	Nitrate	-0.310032	0.38332		ICC/TCC	Nitrate	0.406061	0.244282
TCC	Sulfate	0.928269	0.00010615		ICC	Sulfate	0.203843	0.572165		ICC/TCC	Sulfate	-0.312653	0.379097
TCC	THMs	0.816667	0.0107694		ICC	THMs	-0.0251048	0.948884		ICC/TCC	THMs	-0.5	0.170471
TCC	I.THMs	-0.2	0.613404		ICC	I.THMs	0.527201	0.144699		ICC/TCC	I.THMs	0.5	0.170471
TCC	HK	0.666667	0.05889		ICC	HK	-0.267785	0.48603		ICC/TCC	HK	-0.633333	0.0670858
TCC	HAN	0.6	0.0967978		ICC	HAN	-0.167365	0.666905		ICC/TCC	HAN	-0.516667	0.15439
TCC	HAM	0.783333	0.0172233		ICC	HAM	0.125524	0.747618		ICC/TCC	HAM	-0.166667	0.668231
TCC	HAA	-0.6	0.0967978		ICC	HAA	0.301258	0.430823		ICC/TCC	HAA	0.633333	0.0670858
TCC	I.HAA	-0.928878			ICC	I.HAA	-0.218487	0.572229		ICC/TCC	I.HAA	0.19247	0.619806
TCC	TCM	0.833333	0.0082672		ICC	TCM	-0.0251048	0.948884		ICC/TCC	TCM	-0.55	0.124977
Utility ID	G1
Variable1	Variable2	Spearman r	Spearman p		Variable1	Variable2	Spearman r	Spearman p		Variable1	Variable2	Spearman r	Spearman p
TCC	Chlorine	-0.38298	0.274673		ICC	Chlorine	-0.21166	0.557184		ICC/TCC	Chlorine	0.006098	0.984452
TCC	pH	0.70517	0.0227377		ICC	pH	0.441726	0.201218		ICC/TCC	pH	0.45122	0.190559
TCC	Temperature	0.395139	0.258419		ICC	Temperature	0.128837	0.722801		ICC/TCC	Temperature	0.091463	0.801589
TCC	Ammonia	-0.699091	0.024471		ICC	Ammonia	-0.671792	0.0333781		ICC/TCC	Ammonia	-0.84756	0.001957
TCC	Dissolved Organic Carbon	-0.684848	0.0350915		ICC	Dissolved Organic Carbon	-0.697277	0.0250054		ICC/TCC	Dissolved Organic Carbon	-0.34651	0.326657
TCC	Total Dissolved Nitrogen	-0.890909	0.00138027		ICC	Total Dissolved Nitrogen	-0.733976	0.0156622		ICC/TCC	Total Dissolved Nitrogen	-0.61398	0.058981
TCC	Fluoride	-0.792698	0.00623823		ICC	Fluoride	-0.738465	0.0147189		ICC/TCC	Fluoride	-0.62691	0.0524
TCC	Chloride	-0.854545	0.00350474		ICC	Chloride	-0.642229	0.0452591		ICC/TCC	Chloride	-0.60183	0.065646
TCC	Nitrate	-0.684848	0.0350915		ICC	Nitrate	-0.348639	0.323487		ICC/TCC	Nitrate	-0.54104	0.106318
TCC	Sulfate	-0.884163	0.000683419		ICC	Sulfate	-0.729234	0.0167035		ICC/TCC	Sulfate	-0.75841	0.011002
TCC	THMs	0.757576	0.0159208		ICC	THMs	0.587181	0.0743065		ICC/TCC	THMs	0.662617	0.036806
TCC	I.THMs	0.030303	0.94571		ICC	I.THMs	0.256892	0.473689		ICC/TCC	I.THMs	0.443771	0.198893
TCC	HK	0.684848	0.0350915		ICC	HK	0.752325	0.012057		ICC/TCC	HK	0.863226	0.001294
TCC	HAN	0.10303	0.785018		ICC	HAN	0.330289	0.351286		ICC/TCC	HAN	0.528878	0.115991
TCC	HAM	0.757576	0.0159208		ICC	HAM	0.513783	0.128743		ICC/TCC	HAM	0.364743	0.300067
TCC	HAA	0.927273	0.000130162		ICC	HAA	0.697277	0.0250054		ICC/TCC	HAA	0.64438	0.044312
TCC	I.HAA	0.187879	0.607567		ICC	I.HAA	-0.091747	0.800984		ICC/TCC	I.HAA	0.024316	0.94684
TCC	TCM	0.672727	0.0393814		ICC	TCM	0.477084	0.163235		ICC/TCC	TCM	0.565352	0.088537

### Sheet: TableS5
Table S6 DESeq2 results for the differential abundance analysis in groundwater-fed and surface water-fed DWDS samples showing for each genus. P-value were adjusted with the Benjamin and Hochberg method.
Genus	baseMean	log2FoldChange*	lfcSE	stat	P-value	Benjamini–Hochberg adjusted p-value
Mycobacterium	96.4062	-5.09295	0.826574	-6.16152	7.21e-10	6.48e-08
Gallionella	43.9437	-7.23757	1.32485	-5.46295	4.68e-08	2.11e-06
Phreatobacter	29.3571	-4.08992	0.975678	-4.19188	2.77e-05	0.000622474
Methylobacterium.Methylorubrum	136.181	-4.56384	1.07996	-4.22594	2.38e-05	0.000622474
Gallionellaceae	46.0283	-4.70142	1.16615	-4.03159	5.54e-05	0.00099722
Sulfuricella	17.0022	-4.33059	1.1229	-3.85663	0.000114961	0.00172442
Desulfosporosinus	3.33661	-4.56012	1.36794	-3.33358	0.000857371	0.0110233
Allorhizobium.Neorhizobium.Pararhizobium.Rhizobium	17.8711	-3.76127	1.20619	-3.11831	0.00181889	0.0204625
Undibacterium	103.543	-3.81787	1.271	-3.00383	0.00266608	0.0266608
Aquabacterium	5.72521	-3.61887	1.24456	-2.90776	0.0036403	0.0327627
Candidatus.Planktophila	3.26987	-3.46807	1.32166	-2.62402	0.00868979	0.0710983
Sphingomonas	205.561	-2.24381	0.906114	-2.4763	0.013275	0.0880301
Sideroxydans	109.927	-2.67975	1.06489	-2.51645	0.0118543	0.0880301
Duganella	47.9111	-4.40452	1.78668	-2.4652	0.0136936	0.0880301
Phenylobacterium	4.54975	-2.18493	0.911298	-2.3976	0.0165027	0.0990165
Mitochondria	44.5023	-1.95192	0.884968	-2.20564	0.0274091	0.154176
Methylotenera	115.194	-2.35067	1.078	-2.18059	0.0292139	0.154662
Bradyrhizobium	23.4122	-1.75251	0.859853	-2.03815	0.0415345	0.207672
Rhodobacter	29.8795	-1.83931	0.935586	-1.96595	0.0493049	0.233549
Herminiimonas	3.09549	-2.83445	1.50762	-1.88009	0.0600962	0.270433
Sphingopyxis	22.9531	-1.97637	1.13207	-1.7458	0.0808455	0.346481
Rhodoferax	66.827	-1.837	1.07119	-1.71491	0.0863615	0.353297
Hyphomicrobium	26.8075	-1.12136	0.716523	-1.56501	0.117581	0.4601
SM1A02	16.1465	-1.51741	0.997898	-1.52061	0.128359	0.481346
Sulfuricurvum	74.3972	2.3026	1.56668	1.46973	0.141635	0.509885
Hydrogenophaga	325.7	1.513	1.13023	1.33867	0.180678	0.560724
Gemmataceae	19.952	1.12482	0.830134	1.35498	0.175422	0.560724
Sediminibacterium	18.6241	-1.09105	0.811971	-1.3437	0.179045	0.560724
Nitrosomonas	103.124	-1.53789	1.12665	-1.36501	0.172251	0.560724
Rhodocyclaceae	64.2626	-1.05736	0.815468	-1.29663	0.194758	0.584273
GKS98.freshwater.group	12.2927	-1.69768	1.39648	-1.21569	0.224103	0.650621
Cyanobium.PCC.6307	1.47963	2.07011	1.76845	1.17058	0.241769	0.679974
Porphyrobacter	44.0294	1.35263	1.20808	1.11966	0.262859	0.681212
Brevundimonas	71.5857	0.867507	0.784155	1.1063	0.268599	0.681212
Acidovorax	61.4346	-1.04378	0.948964	-1.09991	0.271369	0.681212
Vermiphilaceae	15.1152	-1.48229	1.35392	-1.09482	0.273597	0.681212
Pseudarcicella	0.770357	-1.7096	1.58267	-1.0802	0.280054	0.681212
Caulobacter	5.61027	-1.0754	1.01677	-1.05767	0.290207	0.687333
Obscuribacteraceae	17.9214	-1.03495	1.00671	-1.02805	0.303926	0.701369
Paenibacillus	94.769	-1.37822	1.38184	-0.997379	0.318581	0.716807
Nitrospira	34.1489	0.747351	0.776641	0.962287	0.335905	0.719797
Roseomonas	12.4541	-1.17421	1.21292	-0.968083	0.333003	0.719797
Methylomonas	16.7386	1.31791	1.46002	0.902667	0.366703	0.767518
Dechloromonas	6.95844	1.04584	1.2105	0.863976	0.387601	0.778004
Methylocystis	1.82477	0.980957	1.18298	0.829223	0.406978	0.778004
env.OPS.18	29.8146	0.970983	1.35962	0.714156	0.47513	0.778004
CL500.29.marine.group	2.85481	0.887791	1.32049	0.672319	0.50138	0.778004
Rubinisphaeraceae	31.819	0.876295	1.26892	0.690585	0.489826	0.778004
Bdellovibrio	56.9877	0.849877	1.17883	0.720951	0.47094	0.778004
Diplorickettsiaceae	14.8937	0.763028	1.02519	0.744279	0.456708	0.778004
Pirellulaceae	22.1759	0.509134	0.730875	0.696609	0.486048	0.778004
TRA3.21	9.23801	-0.522872	0.742676	-0.704037	0.481409	0.778004
Massilia	25.1211	-0.917966	1.33155	-0.689396	0.490574	0.778004
Tabrizicola	13.7101	-1.0489	1.36234	-0.769922	0.441346	0.778004
Hyphomonadaceae	1.5837	-1.28794	1.90152	-0.677325	0.4982	0.778004
Verrucomicrobiaceae	1.12847	-1.33675	1.74655	-0.765362	0.444056	0.778004
Romboutsia	11.2142	-1.36528	1.66489	-0.820044	0.412191	0.778004
hgcI.clade	0.643872	-2.2327	2.60495	-0.857098	0.39139	0.778004
Limnohabitans	5.44922	-0.69795	1.10246	-0.633086	0.526678	0.803407
Curvibacter	50.0831	-0.527421	0.860181	-0.613152	0.539776	0.809664
Candidatus.Obscuribacter	70.874	0.706316	1.17922	0.598969	0.549194	0.810286
Polaromonas	17.3127	-0.584894	1.06663	-0.548359	0.583445	0.846937
Thiobacillus	25.9532	0.812605	1.62689	0.499483	0.617439	0.882055
Candidatus.Omnitrophus	48.1689	0.829211	1.75822	0.471619	0.637199	0.88529
Neisseriaceae	22.4483	-0.430649	0.919069	-0.468571	0.639376	0.88529
Pseudomonas	124.157	-0.351951	0.83256	-0.422733	0.67249	0.9098
Clade.III	0.781665	-1.09145	2.6227	-0.416157	0.677295	0.9098
Rugamonas	7.40527	-0.617802	1.58463	-0.389871	0.696632	0.922013
Candidatus.Paracaedibacter	27.0059	0.38048	1.09272	0.348194	0.727694	0.935607
Sphingorhabdus	5.82562	-0.581856	1.64402	-0.353922	0.723397	0.935607
alphaI.cluster	9.28967	0.43137	1.35247	0.318951	0.749764	0.937205
Bosea	31.8557	0.352624	1.10457	0.31924	0.749544	0.937205
Polynucleobacter	5.76384	0.357678	1.25671	0.284615	0.775939	0.938378
Oxalobacteraceae	55.2508	0.34668	1.25956	0.275239	0.783133	0.938378
Rickettsiaceae	9.15874	0.271826	1.0591	0.256658	0.797443	0.938378
Bacillus	49.5053	0.243139	1.25903	0.193116	0.846868	0.938378
SM2D13	14.4568	0.177275	1.05803	0.167552	0.866936	0.938378
Acinetobacter	1.96979	0.14376	1.48007	0.0971309	0.922622	0.938378
Flavobacterium	26.0661	-0.103843	1.13518	-0.0914777	0.927113	0.938378
Leptothrix	9.28915	-0.120722	1.33508	-0.0904229	0.927951	0.938378
Novosphingobium	17.7729	-0.133875	1.10435	-0.121225	0.903512	0.938378
Blastomonas	7.56821	-0.158744	0.818978	-0.193832	0.846307	0.938378
Isosphaeraceae	3.25365	-0.192011	1.32833	-0.14455	0.885066	0.938378
Legionella	55.525	-0.200111	1.03808	-0.192771	0.847138	0.938378
Reyranella	18.8752	-0.229367	0.797296	-0.287682	0.77359	0.938378
Clostridium.sensu.stricto.1	12.8982	-0.279537	1.49968	-0.186397	0.852133	0.938378
Candidatus.Methylopumilus	0.985592	-0.32754	2.40996	-0.135911	0.891892	0.938378
Sphingomonadaceae	1.3905	-0.381536	1.69825	-0.224664	0.82224	0.938378
Thiothrix	27.5309	-0.403671	2.74474	-0.147071	0.883076	0.938378
Sphingobium	1.02158	-0.00639877	1.83405	-0.00348888	0.997216	0.997216
Nevskia	0.0603007	-0.26294	3.56943	-0.0736644	0.941277	NA
Pelomonas	0.261605	-1.08151	3.56831	-0.303088	0.761823	NA
	*: negative value means the taxa is more enriched in DWDS than POE

### Sheet: TableS6
Table S7 Spearman correlation for Legionella and Mycobacterium TCCs vs. water chemistry variables and DBP concentrations
Variable1	Variable2	Spearman r	Spearman p		Variable1	Variable2	Spearman r	Spearman p
Legionella	Ammonia	0.272294	0.0981516		Mycobacterium	Chlorine	-0.420744	0.30853
Legionella	Chloride	-0.133457	0.424414		Mycobacterium	pH	0.0283583	0.865791
Legionella	Chlorine	-0.143334	0.390615		Mycobacterium	Temperature	0.171934	0.277772
Legionella	Dissolvedorganiccarbon	0.161055	0.334058		Mycobacterium	Ammonia	-0.349104	0.031695
Legionella	Fluoride	-0.0343863	0.83761		Mycobacterium	Dissolvedorganiccarbon	-0.511267	0.00103659
Legionella	HAA	-0.122565	0.496819		Mycobacterium	Totaldissolvednitrogen	-0.417389	0.00912812
Legionella	HAM	0.106245	0.549818		Mycobacterium	Fluoride	-0.283062	0.0850619
Legionella	HAN	-0.140335	0.42859		Mycobacterium	Chloride	-0.305121	0.0624967
Legionella	HK	0.0509058	0.774946		Mycobacterium	Nitrate	-0.191928	0.248347
Legionella	I.HAA	-0.343151	0.440575		Mycobacterium	Sulfate	-0.188107	0.258069
Legionella	I.THMs	-0.308492	0.0758815		Mycobacterium	THMs	-0.189047	0.284266
Legionella	Nitrate	-0.332713	0.141248		Mycobacterium	I.THMs	0.0916127	0.606347
Legionella	pH	0.0438188	0.793923		Mycobacterium	HK	0.406283	0.117113
Legionella	Sulfate	-0.193372	0.244739		Mycobacterium	HAN	-0.28449	0.102955
Legionella	TCM	0.0643583	0.717644		Mycobacterium	HAM	-0.24282	0.166444
Legionella	Temperature	0.0551203	0.742395		Mycobacterium	HAA	0.0214514	0.905679
Legionella	THMs	0.053046	0.765742		Mycobacterium	I.HAA	-0.187941	0.294926
Legionella	Totaldissolvednitrogen	0.0585724	0.726862		Mycobacterium	TCM	-0.211567	0.229693
Legionella	TCC	0.613468	0.0293762		Mycobacterium	TCC	0.591261	0.011133
Legionella	Shanon	0.352652	0.0193761		Mycobacterium	Shanon	0.582875	0.013864
Legionella	Mycobacterium	0.397358	0.028462		Mycobacterium	Legionella	0.397358	0.028462
